# Disease-associated genetic variants can cause mutations in tissue-specific protein isoforms

**DOI:** 10.1101/2025.07.24.666385

**Authors:** Giovanna Weykopf, Mihaly Badonyi, Elias T Friman, Jasmine Minh Hang Nguyen, Alexis Ioannou, Benjamin J Livesey, Audrey Coutts, Elizabeth F Hird, Murray Wham, Chloe M Stanton, Veronique Vitart, Jing Su, Lee Murphy, J. Kenneth Baillie, Mark D Gorrell, Joseph A Marsh, Wendy A Bickmore, Simon C Biddie

## Abstract

Genetic variants can cause protein-coding mutations that result in disease. Variants are typically interpreted using the reference transcript for a gene. However, most human multi-exon genes encode alternative isoforms. Here, we show that coding exons in alternative isoforms harbour more population variants than exons of reference isoforms, consistent with their reduced evolutionary constraint, and that these variants are more likely to cause nonsynonymous coding mutations. Common and rare disease-associated variants mapping to alternative transcripts can lead to amino acid substitutions predicted to be structurally damaging in the corresponding protein isoform. The alternative transcripts to which disease-associated variants map demonstrate high tissue-specific expression, with many unannotated in reference human genomes, revealed only by long-read RNA-sequencing. As an example, we report an unannotated alternative transcript of the inflammasome regulator DPP9 that is lung epithelium-specific and which harbours a common genetic variant associated with severe COVID-19 and lung fibrosis. The variant causes a p.Leu8Pro missense mutation in an alternative first exon, predicted to disrupt the encoded alpha helix. These findings highlight the importance of considering alternative isoforms, their tissue-specific expression, and full-length transcripts in variant interpretation, with implications for uncovering underappreciated mechanisms of both common and rare disease.
