## Supplemental tables S1 and S2 for "Disease-associated genetic variants can cause mutations in tissue-specific protein isoforms"

### Sheet: Table S1
Examples of common and rare variants in alternative isoforms
Variant	MAF	Gene	Isoform annotated	VEP	Variant source	Trait/Disease association	Variant group
chr1:41382624-G>A	0.45	FOXO6	No	p.Ala347Thr	GWAS catalog	Vitamin-D levels	Common
chr16:27345077-C>A	Rare	IL4R	No	p.Leu140Met	GWAS catalog	Eosinophil counts	Rare
chr1:10107367-G>A	0.002	UBE4B	ENST00000672724.1	p.Gly448Arg	GWAS catalog	Atrial fibrillation (AF)	Rare
chr19:38711323-G>T	Rare	ACTN4	No	p.Val207Leu	ClinVar	Focal segmental glomerulosclerosis (FSGS)	VUS
chr6-133525033-A>G	Rare	EYA4	No	p.Glu563Gly	ClinVar	Non-syndromic hearing loss / cardiomyopathy	VUS
chr6-133525078-T>C	Rare	EYA4	No	p.Ile578Thr	ClinVar	Non-syndromic hearing loss / cardiomyopathy	VUS
chr6-133525036-G>A	Rare	EYA4	No	p.Arg564His	ClinVar	Non-syndromic hearing loss / cardiomyopathy	VUS
chr6-133525038-A>T	Rare	EYA4	No	p.Ile565Leu	ClinVar	Non-syndromic hearing loss / cardiomyopathy	VUS

### Sheet: Table S2
Primers used for RT-PCR
Name	Gene	Sequence
SAFB_FW	SAFB	CCCAGAAGCCAGAGATAGCA
SAFB_RV	SAFB	CAAAACCGTAACAGCGAGCT
DPP9_ref_FW	DPP9	AGAACAACCAGCACGGCTAT
DPP9_ref_RV	DPP9	GCCGTGGAGGATAAGCAAG
DPP9_AFE_FW	DPP9	CCTGGAAGTTTCTCGCGATG
DPP9_AFE_RV	DPP9	GTCCCACGAGTGCTTCTG
GAPDH_FW	GAPDH	GAGAAGGCTGGGGCTCATTT
GAPDH_RV	GAPDH	TGATGACCCTTTTGGCTCCC
